# MinION-based DNA barcoding of preserved and non-invasively collected wildlife samples

**DOI:** 10.1101/2020.01.29.925081

**Authors:** Adeline Seah, Marisa C.W. Lim, Denise McAloose, Stefan Prost, Tracie Seimon

## Abstract

1. The ability to sequence a variety of wildlife samples with portable, field-friendly equipment will have significant impacts on wildlife conservation and health applications. However, the only currently available field-friendly DNA sequencer, the MinION by Oxford Nanopore Technologies, has a high error rate compared to standard laboratory-based sequencing platforms and has not been systematically validated for DNA barcoding accuracy for preserved and non-invasively collected tissue samples.
2. We tested whether various wildlife sample types, field-friendly methods, and our clustering-based bioinformatics pipeline, SAIGA, can be used to generate consistent and accurate consensus sequences for species identification. Here, we systematically evaluate variation in cytochrome b sequences amplified from scat, hair, feather, fresh frozen liver, and formalin-fixed paraffin-embedded (FFPE) liver. Each sample was processed by three DNA extraction protocols.
3. For all sample types tested, the MinION consensus sequences matched the Sanger references with 99.29-100% sequence similarity, even for samples that were difficult to amplify, such as scat and FFPE tissue extracted with Chelex resin. Sequencing errors occurred primarily in homopolymer regions, as identified in previous MinION studies.
4. We demonstrate that it is possible to generate accurate DNA barcode sequences from preserved and non-invasively collected wildlife samples using portable MinION sequencing, creating more opportunities to apply portable sequencing technology for species identification.
