## Supplementary material for "MinION-based DNA barcoding of preserved and non-invasively collected wildlife samples": Table S4

### Sheet: Sheet1
Run/Flow cell	# Mux scan pores	Tissue type	Species	Extraction method	ONT index	MiniBar				qcat				Sanger sequence
						Demultiplexed SRA accessions	Mean read length (bp)	Ave qs	# reads	Demultiplexed SRA accessions	Mean read length (bp)	Ave qs	# reads
1/FAL19910	1215	FFPE	Cinnamon teal	Qiagen	BC01	SRR10678116	424.5	11.5	22105	SRR10678113	411.7	11.5	20038	AGGGGCCACCGTAATCACCAACTTATTTTCGGCCCTCCCGTACATCGGACAAACCCTCGTGGAATGGGCCTGAGGGGGATTCTCGGTAGACAACCCAACCCTAACCCGGTTCTTCGCCATCCACTTCCTACTACCCTTCTTAATCGCAGGAATTACCCTAGTCCACTTAACCTTCCTACACGAAACAGGCTCAAACAATCCCCTAGGCCTTGTTTCAGACTGTGACAAAATCCCATTCCACCCATACTTCTCATTCAAAGACGTCCTAGGATTCATCCTCATGCTAACTCCCCTCATAGCACTAGCCCTATTCTCACCAAATCTTCTAGGAGACCCAGAAAACTTTACCCCTGCAAACCCACTAGTAACCCCACCACACATCAAACCAGAATGATACTT…
				Chelex	BC02	SRR10678115	425.1	11.5	29539	SRR10678154	412.4	11.5	37370	AGGGGCCACCGTAATCACCAACTTATTTTCGGCCCTCCCGTACATCGGACAAACCCTCGTGGAATGGGCCTGAGGGGGATTCTCGGTAGACAACCCAACCCTAACCCGGTTCTTCGCCATCCACTTCCTACTACCCTTCTTAATCGCAGGAATTACCCTAGTCCACTTAACCTTCCTACACGAAACAGGCTCAAACAATCCCCTAGGCCTTGTTTCAGACTGTGACAAAATCCCATTCCACCCATACTTCTCATTCAAAGACGTCCTAGGATTCATCCTCATGCTAACTCCCCTCATAGCACTAGCCCTATTCTCACCAAATCTTCTAGGAGACCCAGAAAACTTTACCCCTGCAAACCCACTAGTAACCCCACCACACATCAAACCAGAATGATACTT…
				Biomeme	BC03	SRR10678114	424.2	11.5	22718	SRR10678153	411.2	11.4	19307	AGGGGCCACCGTAATCACCAACTTATTTTCGGCCCTCCCGTACATCGGACAAACCCTCGTGGAATGGGCCTGAGGGGGATTCTCGGTAGACAACCCAACCCTAACCCGGTTCTTCGCCATCCACTTCCTACTACCCTTCTTAATCGCAGGAATTACCCTAGTCCACTTAACCTTCCTACACGAAACAGGCTCAAACAATCCCCTAGGCCTTGTTTCAGACTGTGACAAAATCCCATTCCACCCATACTTCTCATTCAAAGACGTCCTAGGATTCATCCTCATGCTAACTCCCCTCATAGCACTAGCCCTATTCTCACCAAATCTTCTAGGAGACCCAGAAAACTTTACCCCTGCAAACCCACTAGTAACCCCACCACACATCAAACCAGAATGATACTT…
			Snow leopard	Qiagen	BC04	SRR10678132	428.1	11.5	19565	SRR10678131	416.1	11.5	25697	AGGAGCAACCGTGATCACCAATCTCCTATCAGCAATCCCATACATTGGGAGCAACCTAGTAGAATGGATCTGAGGGGGCTTCTCAGTAGATAAAGCCACCTTGACACGATTCTTTGCCTTCCACTTTATCCTTCCATTCATCATCTCAGCCCTAGCAGCAATCCACCTCCTATTCCTTCATGAAACAGGATCTAACAACCCCTCAGGAATGGTATCTGACTCAGACAAAATCCCATTCCACCCGTACTACACAATCAAAGACATCCTAGGCCTTTTAATACTAACCCTAACGCTCATGCTACTTGTCCTATTCTCACCAGACCTATTAGGAGACCCTGATAACTACATCCCCGCCAATCCTCTAAACACCCCTCCTCATATCAAGCCTGAGTGGTACTT…
2/FAL19910	1161	scat	Cinnamon teal	Qiagen	BC08	SRR10678146	427.3	11.5	32567	SRR10678142	416.4	11.6	13146	AGGGGCCACCGTAATCACCAACTTATTTTCGGCCCTCCCGTACATCGGACAAACCCTCGTGGAATGGGCCTGAGGGGGATTCTCGGTAGACAACCCAACCCTAACCCGGTTCTTCGCCATCCACTTCCTACTACCCTTCTTAATCGCAGGAATTACCCTAGTCCACTTAACCTTCCTACACGAAACAGGCTCAAACAATCCCCTAGGCCTTGTTTCAGACTGTGACAAAATCCCATTCCACCCATACTTCTCATTCAAAGACGTCCTAGGATTCATCCTCATGCTAACTCCCCTCATAGCACTAGCCCTATTCTCACCAAATCTTCTAGGAGACCCAGAAAACTTTACCCCTGCAAACCCACTAGTAACCCCACCACACATCAAACCAGAATGATACTT…
				Chelex	BC09	SRR10678145	427.2	11.5	37389	SRR10678141	414.2	11.5	23361	AGGGGCCACCGTAATCACCAACTTATTTTCGGCCCTCCCGTACATCGGACAAACCCTCGTGGAATGGGCCTGAGGGGGATTCTCGGTAGACAACCCAACCCTAACCCGGTTCTTCGCCATCCACTTCCTACTACCCTTCTTAATCGCAGGAATTACCCTAGTCCACTTAACCTTCCTACACGAAACAGGCTCAAACAATCCCCTAGGCCTTGTTTCAGACTGTGACAAAATCCCATTCCACCCATACTTCTCATTCAAAGACGTCCTAGGATTCATCCTCATGCTAACTCCCCTCATAGCACTAGCCCTATTCTCACCAAATCTTCTAGGAGACCCAGAAAACTTTACCCCTGCAAACCCACTAGTAACCCCACCACACATCAAACCAGAATGATACTT…
				Biomeme	BC10	SRR10678143	427.8	11.4	32216	SRR10678140	415	11.4	22293	AGGGGCCACCGTAATCACCAACTTATTTTCGGCCCTCCCGTACATCGGACAAACCCTCGTGGAATGGGCCTGAGGGGGATTCTCGGTAGACAACCCAACCCTAACCCGGTTCTTCGCCATCCACTTCCTACTACCCTTCTTAATCGCAGGAATTACCCTAGTCCACTTAACCTTCCTACACGAAACAGGCTCAAACAATCCCCTAGGCCTTGTTTCAGACTGTGACAAAATCCCATTCCACCCATACTTCTCATTCAAAGACGTCCTAGGATTCATCCTCATGCTAACTCCCCTCATAGCACTAGCCCTATTCTCACCAAATCTTCTAGGAGACCCAGAAAACTTTACCCCTGCAAACCCACTAGTAACCCCACCACACATCAAACCAGAATGATACTT…
			Snow leopard	Qiagen	BC07	SRR10678124	431	11.5	30565	SRR10678120	418.3	11.6	16958	AGGAGCAACCGTGATCACCAATCTCCTATCAGCAATCCCATACATTGGGAGCAACCTAGTAGAATGGATCTGAGGGGGCTTCTCAGTAGATAAAGCCACCTTGACACGATTCTTTGCCTTCCACTTTATCCTTCCATTCATCATCTCAGCCCTAGCAGCAATCCACCTCCTATTCCTTCATGAAACAGGATCTAACAACCCCTCAGGAATGGTATCTGACTCAGACAAAATCCCATTCCACCCGTACTACACAATCAAAGACATCCTAGGCCTTTTAATACTAACCCTAACGCTCATGCTACTTGTCCTATTCTCACCAGACCTATTAGGAGACCCTGATAACTACATCCCCGCCAATCCTCTAAACACCCCTCCTCATATCAAGCCTGAGTGGTACTT…
				Chelex	BC05	SRR10678123	429.8	11.4	48959	SRR10678119	417.8	11.5	21100	none
				Biomeme	BC06	SRR10678121	431.7	11.5	50097	SRR10678118	418.3	11.5	37910	AGGAGCAACCGTGATCACCAATCTCCTATCAGCAATCCCATACATTGGGAGCAACCTAGTAGAATGGATCTGAGGGGGCTTCTCAGTAGATAAAGCCACCTTGACACGATTCTTTGCCTTCCACTTTATCCTTCCATTCATCATCTCAGCCCTAGCAGCAATCCACCTCCTATTCCTTCATGAAACAGGATCTAACAACCCCTCAGGAATGGTATCTGACTCAGACAAAATCCCATTCCACCCGTACTACACAATCAAAGACATCCTAGGCCTTTTAATACTAACCCTAACGCTCATGCTACTTGTCCTATTCTCACCAGACCTATTAGGAGACCCTGATAACTACATCCCCGCCAATCCTCTAAACACCCCTCCTCATATCAAGCCTGAGTGGTACTT…
1/FAL19272	1735	feather	Cinnamon teal	Qiagen	BC01	SRR10678152	423.9	11.3	10383	SRR10678149	410.7	11.3	17319	AGGGGCCACCGTAATCACCAACTTATTTTCGGCCCTCCCGTACATCGGACAAACCCTCGTGGAATGGGCCTGAGGGGGATTCTCGGTAGACAACCCAACCCTAACCCGGTTCTTCGCCATCCACTTCCTACTACCCTTCTTAATCGCAGGAATTACCCTAGTCCACTTAACCTTCCTACACGAAACAGGCTCAAACAATCCCCTAGGCCTTGTTTCAGACTGTGACAAAATCCCATTCCACCCATACTTCTCATTCAAAGACGTCCTAGGATTCATCCTCATGCTAACTCCCCTCATAGCACTAGCCCTATTCTCACCAAATCTTCTAGGAGACCCAGAAAACTTTACCCCTGCAAACCCACTAGTAACCCCACCACACATCAAACCAGAATGATACTT…
				Chelex	BC02	SRR10678151	424.5	11.4	13965	SRR10678148	411.5	11.3	30850	AGGGGCCACCGTAATCACCAACTTATTTTCGGCCCTCCCGTACATCGGACAAACCCTCGTGGAATGGGCCTGAGGGGGATTCTCGGTAGACAACCCAACCCTAACCCGGTTCTTCGCCATCCACTTCCTACTACCCTTCTTAATCGCAGGAATTACCCTAGTCCACTTAACCTTCCTACACGAAACAGGCTCAAACAATCCCCTAGGCCTTGTTTCAGACTGTGACAAAATCCCATTCCACCCATACTTCTCATTCAAAGACGTCCTAGGATTCATCCTCATGCTAACTCCCCTCATAGCACTAGCCCTATTCTCACCAAATCTTCTAGGAGACCCAGAAAACTTTACCCCTGCAAACCCACTAGTAACCCCACCACACATCAAACCAGAATGATACTT…
				Biomeme	BC03	SRR10678150	423.5	11.3	8054	SRR10678147	410	11.2	11532	AGGGGCCACCGTAATCACCAACTTATTTTCGGCCCTCCCGTACATCGGACAAACCCTCGTGGAATGGGCCTGAGGGGGATTCTCGGTAGACAACCCAACCCTAACCCGGTTCTTCGCCATCCACTTCCTACTACCCTTCTTAATCGCAGGAATTACCCTAGTCCACTTAACCTTCCTACACGAAACAGGCTCAAACAATCCCCTAGGCCTTGTTTCAGACTGTGACAAAATCCCATTCCACCCATACTTCTCATTCAAAGACGTCCTAGGATTCATCCTCATGCTAACTCCCCTCATAGCACTAGCCCTATTCTCACCAAATCTTCTAGGAGACCCAGAAAACTTTACCCCTGCAAACCCACTAGTAACCCCACCACACATCAAACCAGAATGATACTT…
		hair	Snow leopard	Qiagen	BC04	SRR10678130	427.9	11.3	8856	SRR10678127	416	11.3	20595	AGGAGCAACCGTGATCACCAATCTCCTATCAGCAATCCCATACATTGGGAGCAACCTAGTAGAATGGATCTGAGGGGGCTTCTCAGTAGATAAAGCCACCTTGACACGATTCTTTGCCTTCCACTTTATCCTTCCATTCATCATCTCAGCCCTAGCAGCAATCCACCTCCTATTCCTTCATGAAACAGGATCTAACAACCCCTCAGGAATGGTATCTGACTCAGACAAAATCCCATTCCACCCGTACTACACAATCAAAGACATCCTAGGCCTTTTAATACTAACCCTAACGCTCATGCTACTTGTCCTATTCTCACCAGACCTATTAGGAGACCCTGATAACTACATCCCCGCCAATCCTCTAAACACCCCTCCTCATATCAAGCCTGAGTGGTACTT…
				Chelex	BC05	SRR10678129	427	11.4	13161	SRR10678126	415.5	11.4	16485	AGGAGCAACCGTGATCACCAATCTCCTATCAGCAATCCCATACATTGGGAGCAACCTAGTAGAATGGATCTGAGGGGGCTTCTCAGTAGATAAAGCCACCTTGACACGATTCTTTGCCTTCCACTTTATCCTTCCATTCATCATCTCAGCCCTAGCAGCAATCCACCTCCTATTCCTTCATGAAACAGGATCTAACAACCCCTCAGGAATGGTATCTGACTCAGACAAAATCCCATTCCACCCGTACTACACAATCAAAGACATCCTAGGCCTTTTAATACTAACCCTAACGCTCATGCTACTTGTCCTATTCTCACCAGACCTATTAGGAGACCCTGATAACTACATCCCCGCCAATCCTCTAAACACCCCTCCTCATATCAAGCCTGAGTGGTACTT…
				Biomeme	BC06	SRR10678128	428	11.4	15529	SRR10678125	414.5	11.4	28496	AGGAGCAACCGTGATCACCAATCTCCTATCAGCAATCCCATACATTGGGAGCAACCTAGTAGAATGGATCTGAGGGGGCTTCTCAGTAGATAAAGCCACCTTGACACGATTCTTTGCCTTCCACTTTATCCTTCCATTCATCATCTCAGCCCTAGCAGCAATCCACCTCCTATTCCTTCATGAAACAGGATCTAACAACCCCTCAGGAATGGTATCTGACTCAGACAAAATCCCATTCCACCCGTACTACACAATCAAAGACATCCTAGGCCTTTTAATACTAACCCTAACGCTCATGCTACTTGTCCTATTCTCACCAGACCTATTAGGAGACCCTGATAACTACATCCCCGCCAATCCTCTAAACACCCCTCCTCATATCAAGCCTGAGTGGTACTT…
2/FAL19272	1714	liver	Cinnamon teal	Qiagen	BC07	SRR10678156	423.5	11.3	10834	SRR10678133	410.6	11.2	13680	AGGGGCCACCGTAATCACCAACTTATTTTCGGCCCTCCCGTACATCGGACAAACCCTCGTGGAATGGGCCTGAGGGGGATTCTCGGTAGACAACCCAACCCTAACCCGGTTCTTCGCCATCCACTTCCTACTACCCTTCTTAATCGCAGGAATTACCCTAGTCCACTTAACCTTCCTACACGAAACAGGCTCAAACAATCCCCTAGGCCTTGTTTCAGACTGTGACAAAATCCCATTCCACCCATACTTCTCATTCAAAGACGTCCTAGGATTCATCCTCATGCTAACTCCCCTCATAGCACTAGCCCTATTCTCACCAAATCTTCTAGGAGACCCAGAAAACTTTACCCCTGCAAACCCACTAGTAACCCCACCACACATCAAACCAGAATGATACTT…
				Chelex	BC08	SRR10678155	423.8	11.3	12663	SRR10678122	412.6	11.3	9078	AGGGGCCACCGTAATCACCAACTTATTTTCGGCCCTCCCGTACATCGGACAAACCCTCGTGGAATGGGCCTGAGGGGGATTCTCGGTAGACAACCCAACCCTAACCCGGTTCTTCGCCATCCACTTCCTACTACCCTTCTTAATCGCAGGAATTACCCTAGTCCACTTAACCTTCCTACACGAAACAGGCTCAAACAATCCCCTAGGCCTTGTTTCAGACTGTGACAAAATCCCATTCCACCCATACTTCTCATTCAAAGACGTCCTAGGATTCATCCTCATGCTAACTCCCCTCATAGCACTAGCCCTATTCTCACCAAATCTTCTAGGAGACCCAGAAAACTTTACCCCTGCAAACCCACTAGTAACCCCACCACACATCAAACCAGAATGATACTT…
				Biomeme	BC09	SRR10678144	423.5	11.3	12282	SRR10678117	410.3	11.2	12939	AGGGGCCACCGTAATCACCAACTTATTTTCGGCCCTCCCGTACATCGGACAAACCCTCGTGGAATGGGCCTGAGGGGGATTCTCGGTAGACAACCCAACCCTAACCCGGTTCTTCGCCATCCACTTCCTACTACCCTTCTTAATCGCAGGAATTACCCTAGTCCACTTAACCTTCCTACACGAAACAGGCTCAAACAATCCCCTAGGCCTTGTTTCAGACTGTGACAAAATCCCATTCCACCCATACTTCTCATTCAAAGACGTCCTAGGATTCATCCTCATGCTAACTCCCCTCATAGCACTAGCCCTATTCTCACCAAATCTTCTAGGAGACCCAGAAAACTTTACCCCTGCAAACCCACTAGTAACCCCACCACACATCAAACCAGAATGATACTT…
			Snow leopard	Qiagen	BC10	SRR10678139	428.4	11.2	13308	SRR10678136	415.9	11.3	17861	AGGAGCAACCGTGATCACCAATCTCCTATCAGCAATCCCATACATTGGGAGCAACCTAGTAGAATGGATCTGAGGGGGCTTCTCAGTAGATAAAGCCACCTTGACACGATTCTTTGCCTTCCACTTTATCCTTCCATTCATCATCTCAGCCCTAGCAGCAATCCACCTCCTATTCCTTCATGAAACAGGATCTAACAACCCCTCAGGAATGGTATCTGACTCAGACAAAATCCCATTCCACCCGTACTACACAATCAAAGACATCCTAGGCCTTTTAATACTAACCCTAACGCTCATGCTACTTGTCCTATTCTCACCAGACCTATTAGGAGACCCTGATAACTACATCCCCGCCAATCCTCTAAACACCCCTCCTCATATCAAGCCTGAGTGGTACTT…
				Chelex	BC11	SRR10678138	427.1	11.2	12389	SRR10678135	414.4	11.2	10908	AGGAGCAACCGTGATCACCAATCTCCTATCAGCAATCCCATACATTGGGAGCAACCTAGTAGAATGGATCTGAGGGGGCTTCTCAGTAGATAAAGCCACCTTGACACGATTCTTTGCCTTCCACTTTATCCTTCCATTCATCATCTCAGCCCTAGCAGCAATCCACCTCCTATTCCTTCATGAAACAGGATCTAACAACCCCTCAGGAATGGTATCTGACTCAGACAAAATCCCATTCCACCCGTACTACACAATCAAAGACATCCTAGGCCTTTTAATACTAACCCTAACGCTCATGCTACTTGTCCTATTCTCACCAGACCTATTAGGAGACCCTGATAACTACATCCCCGCCAATCCTCTAAACACCCCTCCTCATATCAAGCCTGAGTGGTACTT…
				Biomeme	BC12	SRR10678137	428.7	11.3	12059	SRR10678134	416.1	11.3	17047	AGGAGCAACCGTGATCACCAATCTCCTATCAGCAATCCCATACATTGGGAGCAACCTAGTAGAATGGATCTGAGGGGGCTTCTCAGTAGATAAAGCCACCTTGACACGATTCTTTGCCTTCCACTTTATCCTTCCATTCATCATCTCAGCCCTAGCAGCAATCCACCTCCTATTCCTTCATGAAACAGGATCTAACAACCCCTCAGGAATGGTATCTGACTCAGACAAAATCCCATTCCACCCGTACTACACAATCAAAGACATCCTAGGCCTTTTAATACTAACCCTAACGCTCATGCTACTTGTCCTATTCTCACCAGACCTATTAGGAGACCCTGATAACTACATCCCCGCCAATCCTCTAAACACCCCTCCTCATATCAAGCCTGAGTGGTACTT…
Averages							426.7	11.4	21327.4		414.1	11.4	20180.5

### Sheet: Sheet2
MiniBar			qcat
Mean read length (bp)	Ave qs	# reads	Mean read length (bp)	Ave qs	# reads		# Mux scan pores
424.5	11.5	22105	411.7	11.5	20038
425.1	11.5	29539	412.4	11.5	37370		1215
424.2	11.5	22718	411.2	11.4	19307
428.1	11.5	19565	416.1	11.5	25697
427.3	11.5	32567	416.4	11.6	13146
427.2	11.5	37389	414.2	11.5	23361		1161
427.8	11.4	32216	415	11.4	22293
431	11.5	30565	418.3	11.6	16958
429.8	11.4	48959	417.8	11.5	21100
431.7	11.5	50097	418.3	11.5	37910
423.9	11.3	10383	410.7	11.3	17319
424.5	11.4	13965	411.5	11.3	30850		1735
423.5	11.3	8054	410	11.2	11532
427.9	11.3	8856	416	11.3	20595
427	11.4	13161	415.5	11.4	16485
428	11.4	15529	414.5	11.4	28496
423.5	11.3	10834	410.6	11.2	13680
423.8	11.3	12663	412.6	11.3	9078		1714
423.5	11.3	12282	410.3	11.2	12939
428.4	11.2	13308	415.9	11.3	17861
427.1	11.2	12389	414.4	11.2	10908
428.7	11.3	12059	416.1	11.3	17047
